# Nuclear phylogenomics illuminates deep lineage divergence and complex evolutionary histories in Dipsacales

**DOI:** 10.64898/2026.11.14.766349

**Authors:** Dongzhu Jiang, Jiawei Yan, Diego F. Morales-Briones, Jacob B. Landis, Yong-Xing He, Pei-Feng Liu, Hong-Xin Wang, Jun Wen, Hua-Feng Wang

## Abstract

Relationships among the five subfamilies of Linnina within Dipsacales remain contentious. Extensive nuclear gene-tree discordance and cytonuclear discordance involving Linnaeoideae complicate reconstruction of their early evolutionary history. We analyzed whole-genome resequencing data from 88 Dipsacales species representing all nine subfamilies and eight outgroups. Using Dipsacales-specific nuclear reference locus sets, we recovered 3,023 orthologous nuclear loci. Nuclear analyses consistently placed (Morinoideae + Zabelioideae) sister to (Linnaeoideae + (Valerianoideae + Dipsacoideae)) across inference methods and character-coding schemes. Despite strong backbone support, extensive gene-tree discordance persisted at deep nodes. Node-level analyses suggested that incomplete lineage sorting (ILS) was a major source of discordance, while evidence for ancient gene flow varied among nodes. At the Linnaeoideae + (Valerianoideae + Dipsacoideae) node, topology frequencies approached ILS-only expectations, whereas internal branch lengths supported a model incorporating gene flow. At the Morinoideae + Zabelioideae node, multiple analyses provided more consistent evidence of ancient gene flow. ILS-only simulations recovered the observed plastid placement of Linnaeoideae in 8.63% of replicates, indicating that ILS could generate this topology; ancient gene flow, potentially involving plastid capture, remains a possible explanation for the cytonuclear discordance. Divergence-time estimates placed four major Linnina backbone divergences between 56.87 and 48.77 Ma. These findings suggest that early Linnina diversification involved successive lineage divergences and extensive ancestral polymorphism sorting, potentially accompanied by ancient gene exchange among some ancestral lineages.

**Graphical Abstract:** 
