## Supplementary material for "Nuclear phylogenomics illuminates deep lineage divergence and complex evolutionary histories in Dipsacales": Table S1.xlsx

### Sheet: Sheet1
Table S1. Taxon sampling, classification, collection locality, voucher information, and SRA accession numbers for the 97 taxa included in this study.
Ingroup/Outgroup	Species	Order	Family	Subfamily	Locality	Voucher specimen number	Specimen collection number	SRA accession	Source
Ingroup	Sambucus nigra	Dipsacales	Adoxaceae	Adoxoideae	Nanjing,Jiangsu,China	HUTB,J287	J287	SRR38316934	b
Ingroup	Sambucus javanica	Dipsacales	Adoxaceae	Adoxoideae	Diqing, Yunnan, China	HUTB,J257	J257	SRR38316935	b
Ingroup	Heptacodium miconioides	Dipsacales	Caprifoliaceae	Caprifolioideae	Hangzhou, Zhejiang, China	HUTB,E28	E28	SRR13705764	a
Ingroup	Symphoricarpos orbiculatus	Dipsacales	Caprifoliaceae	Caprifolioideae	Lynchburg, Virginia, United States	HUTB,E237	E237	SRR13705766	a
Ingroup	Lonicera longiflora	Dipsacales	Caprifoliaceae	Caprifolioideae	Changjiang, Hainan, China	HUTB,YJ5	YJ5	SRR30980048	a
Ingroup	Lonicera pampaninii	Dipsacales	Caprifoliaceae	Caprifolioideae	Kunming, Yunnan, China	HUTB,L508	L508	SRR31011621	a
Ingroup	Lonicera macrantha	Dipsacales	Caprifoliaceae	Caprifolioideae	Baise, Guangxi, China	HUTB,TL398	TL398	SRR31011626	a
Ingroup	Lonicera praeflorens	Dipsacales	Caprifoliaceae	Caprifolioideae	Matsumoto,Nagano,Japan	HUTB,L357	L357	SRR34333484	a
Ingroup	Lonicera setifera	Dipsacales	Caprifoliaceae	Caprifolioideae	United Kingdom	HUTB,L562	L562	SRR34333489	a
Ingroup	Lonicera lanceolata	Dipsacales	Caprifoliaceae	Caprifolioideae	Sichuan, China	HUTB,L60	L60	SRR34333490	a
Ingroup	Lonicera gracilipes	Dipsacales	Caprifoliaceae	Caprifolioideae	Matsumoto,Nagano,Japan	HUTB,L353	L353	SRR34333503	a
Ingroup	Lonicera gynochlamydea	Dipsacales	Caprifoliaceae	Caprifolioideae	Hubei, China	HUTB,L373	L373	SRR34333530	a
Ingroup	Lonicera confusa	Dipsacales	Caprifoliaceae	Caprifolioideae	Sanya,Hainan,China	HUTB,J156	J156	SRR38316903	b
Ingroup	Lonicera chrysantha	Dipsacales	Caprifoliaceae	Caprifolioideae	Urumqi,Xinjiang,China	HUTB,J003	J003	SRR38316904	b
Ingroup	Lonicera bracteolaris	Dipsacales	Caprifoliaceae	Caprifolioideae	United Kingdom	HUTB,L551	L551	SRR38316905	b
Ingroup	Lonicera arborea	Dipsacales	Caprifoliaceae	Caprifolioideae	United Kingdom	HUTB,L550	L550	SRR38316906	b
Ingroup	Lonicera acuminata	Dipsacales	Caprifoliaceae	Caprifolioideae	Ganzi, Sichuan, China	HUTB,J167	J167	SRR38316910	b
Ingroup	Leycesteria formosa	Dipsacales	Caprifoliaceae	Caprifolioideae	Chongqing, China	HUTB,J342	J342	SRR38316921	b
Ingroup	Triplostegia glandulifera	Dipsacales	Caprifoliaceae	Dipsacoideae	Diqing, Yunnan, China	HUTB,J260	J260	SRR38316929	b
Ingroup	Triosteum pinnatifidum	Dipsacales	Caprifoliaceae	Caprifolioideae	Chongqing, China	HUTB,J256	J265	SRR38316930	b
Ingroup	Symphoricarpos sinensis	Dipsacales	Caprifoliaceae	Caprifolioideae	Nanjing,Jiangsu,China	HUTB,J288	J288	SRR38316931	b
Ingroup	Lonicera webbiana	Dipsacales	Caprifoliaceae	Caprifolioideae	Chongqing, China	HUTB,L335	J335	SRR38316938	b
Ingroup	Lonicera vidalii	Dipsacales	Caprifoliaceae	Caprifolioideae	Kitasaku,Nagano,Japan	HUTB,L361	L361	SRR38316939	b
Ingroup	Lonicera tragophylla	Dipsacales	Caprifoliaceae	Caprifolioideae	Fengjie,Chongqing,China	HUTB,J110	J110	SRR38316940	b
Ingroup	Lonicera ramosissima	Dipsacales	Caprifoliaceae	Caprifolioideae	United Kingdom	HUTB,L559	L559	SRR38316941	b
Ingroup	Lonicera morrowii	Dipsacales	Caprifoliaceae	Caprifolioideae	Omachi,Nagano,Japan	HUTB,L356	L356	SRR38316942	b
Ingroup	Lonicera mochidzukiana	Dipsacales	Caprifoliaceae	Caprifolioideae	Ina,Nagano,Japan	HUTB,L355	L355	SRR38316944	b
Ingroup	Lonicera microphylla	Dipsacales	Caprifoliaceae	Caprifolioideae	Xinjiang,China	HUTB,J346	J346	SRR38316945	b
Ingroup	Lonicera maackii	Dipsacales	Caprifoliaceae	Caprifolioideae	Harbin,Heilongjiang,China	HUTB,J166	J166	SRR38316946	b
Ingroup	Lonicera japonica	Dipsacales	Caprifoliaceae	Caprifolioideae	Guangdong,China	HUTB,J151	J151	SRR38316947	b
Ingroup	Lonicera hypoglauca	Dipsacales	Caprifoliaceae	Caprifolioideae	Xi'an, Shaanxi, China	HUTB,J318	J318	SRR38316948	b
Ingroup	Lonicera hemsleyana	Dipsacales	Caprifoliaceae	Caprifolioideae	NA	HUTB,L364	L364	SRR38316949	b
Ingroup	Lonicera fragrantissima	Dipsacales	Caprifoliaceae	Caprifolioideae	Xi'an, Shaanxi, China	HUTB,J317	J317	SRR38316950	b
Ingroup	Lonicera fargesii	Dipsacales	Caprifoliaceae	Caprifolioideae	Chongqing, China	HUTB,J334	J334	SRR38316951	b
Ingroup	Lonicera elisae	Dipsacales	Caprifoliaceae	Caprifolioideae	Hangzhou, Zhejiang, China	HUTB,J290	J290	SRR38316952	b
Ingroup	Lonicera demissa	Dipsacales	Caprifoliaceae	Caprifolioideae	Matsumoto,Nagano,Japan	HUTB,L351	L351	SRR38316953	b
Ingroup	Weigela floribunda	Dipsacales	Caprifoliaceae	Diervilloideae	Hangzhou,Zhejiang,China	HUTB,J324	L324	SRR32306972	a
Ingroup	Weigela florida	Dipsacales	Caprifoliaceae	Diervilloideae	Shennongjia,Hubei,China	HUTB,J270	J270	SRR38316907	b
Ingroup	Scabiosa tschiliensis	Dipsacales	Caprifoliaceae	Dipsacoideae	Yanqing, Beijing, China	HUTB,E21	E21	SRR13705780	a
Ingroup	Dipsacus japonicus	Dipsacales	Caprifoliaceae	Dipsacoideae	Chongqing, China	HUTB,J267	J267	SRR38316932	b
Ingroup	Scabiosa austroaltaica	Dipsacales	Caprifoliaceae	Dipsacoideae	Ili,Xinjiang,China	HUTB,J272	J272	SRR38316933	b
Ingroup	Dipsacus chinensis	Dipsacales	Caprifoliaceae	Dipsacoideae	Chongqing, China	HUTB,J264	J264	SRR38316943	b
Ingroup	Dipsacus asper	Dipsacales	Caprifoliaceae	Dipsacoideae	Shihezi,Xinjiang,China	HUTB,J068	J068	SRR38316954	b
Ingroup	Linnaea borealis	Dipsacales	Caprifoliaceae	Linnaeoideae	Yili, Xinjiang, China	HUTB,E14	E14	SRR13705786	a
Ingroup	Vesalea coriacea	Dipsacales	Caprifoliaceae	Linnaeoideae	San Luis Potosi, Mexico	HUTB,E89	E89	SRR13705789	a
Ingroup	Vesalea mexicana	Dipsacales	Caprifoliaceae	Linnaeoideae	San Luis Potosi, Mexico	HUTB,E93	E93	SRR13705792	a
Ingroup	Kolkwitzia amabilis	Dipsacales	Caprifoliaceae	Linnaeoideae	Weinan, Shanxi, China	HUTB,E9	E9	SRR13705797	a
Ingroup	Abelia grandiflora	Dipsacales	Caprifoliaceae	Linnaeoideae	Washington, Columbia, United State	HUTB,E159	E159	SRR13890724	a
Ingroup	Abelia chinensis	Dipsacales	Caprifoliaceae	Linnaeoideae	Amami Islands, Kagoshima, Japan	HUTB,E33	E33	SRR13890725	a
Ingroup	Abelia forrestii	Dipsacales	Caprifoliaceae	Linnaeoideae	Nujiang, Yunnan, China	HUTB,E36	E36	SRR13890748	a
Ingroup	Abelia macrotera	Dipsacales	Caprifoliaceae	Linnaeoideae	Guiyang,Guizhou,China	HUTB,E154	E154	SRR13890757	a
Ingroup	Diabelia serrata	Dipsacales	Caprifoliaceae	Linnaeoideae	Tokushima, Japan	HUTB,E126	E126	SRR15731319	a
Ingroup	Diabelia ionostachya	Dipsacales	Caprifoliaceae	Linnaeoideae	Gifu, Japan	HUTB,E203	E203	SRR15731336	a
Ingroup	Diabelia spathulata	Dipsacales	Caprifoliaceae	Linnaeoideae	Yamagata, Japan	HUTB,E129	E129	SRR15731337	a
Ingroup	Diabelia sanguinea	Dipsacales	Caprifoliaceae	Linnaeoideae	Toyama, Japan	HUTB,E131	E131	SRR15731343	a
Ingroup	Diabelia stenophylla	Dipsacales	Caprifoliaceae	Linnaeoideae	Tokushima, Japan	HUTB,E142	E142	SRR15731351	a
Ingroup	Abelia uniflora	Dipsacales	Caprifoliaceae	Linnaeoideae	Beibei,Chongqing,China	HUTB,J322	J322	SRR38316955	b
Ingroup	Morina longifolia	Dipsacales	Caprifoliaceae	Morinoideae	Dushanbe, Tajikistan	HUTB,E20	E20	SRR13705771	a
Ingroup	Acanthocalyx alba	Dipsacales	Caprifoliaceae	Morinoideae	Nujiang, Yunnan, China	HUTB,E19	E19	SRR13705772	a
Ingroup	Acanthocalyx nepalensis	Dipsacales	Caprifoliaceae	Morinoideae	NA	NA	1	SRR14294479	a
Ingroup	Morina kokonorica	Dipsacales	Caprifoliaceae	Morinoideae	Ili,Xinjiang,China	HUTB,J271	J271	SRR38316937	b
Ingroup	Viburnum ternatum	Dipsacales	Adoxaceae	Opuloideae	Emei Mountain, Sichuan, China	HUTB,J291	J291	SRR38316908	b
Ingroup	Viburnum sympodiale	Dipsacales	Adoxaceae	Opuloideae	Emei Mountain, Sichuan, China	HUTB,J293	J293	SRR38316909	b
Ingroup	Viburnum setigerum	Dipsacales	Adoxaceae	Opuloideae	Xi'an, Shaanxi, China	HUTB,J304	J304	SRR38316911	b
Ingroup	Viburnum propinquum	Dipsacales	Adoxaceae	Opuloideae	Jiujiang, Jiangxi, China	HUTB,J228	J228	SRR38316912	b
Ingroup	Viburnum opulus	Dipsacales	Adoxaceae	Opuloideae	Guangdong, China	HUTB,J296	J296	SRR38316913	b
Ingroup	Viburnum oliganthum	Dipsacales	Adoxaceae	Opuloideae	Chongqing, China	HUTB,J233	J233	SRR38316914	b
Ingroup	Viburnum nervosum	Dipsacales	Adoxaceae	Opuloideae	Saint Petersburg,Russian	HUTB,J323	J323	SRR38316915	b
Ingroup	Viburnum lantana	Dipsacales	Adoxaceae	Opuloideae	Saint Petersburg,Russian	HUTB,J325	J325	SRR38316916	b
Ingroup	Viburnum koreanum	Dipsacales	Adoxaceae	Opuloideae	Antu,Yanbian,Jilin,China	HUTB,J236	J236	SRR38316917	b
Ingroup	Viburnum henryi	Dipsacales	Adoxaceae	Opuloideae	Hangzhou, Zhejiang, China	HUTB,J282	J282	SRR38316918	b
Ingroup	Viburnum foetidum	Dipsacales	Adoxaceae	Opuloideae	Dali, Yunnan, China	HUTB,J241	J241	SRR38316919	b
Ingroup	Viburnum dilatatum	Dipsacales	Adoxaceae	Opuloideae	Xi'an, Shaanxi, China	HUTB,J312	J312	SRR38316920	b
Ingroup	Viburnum cinnamomifolium	Dipsacales	Adoxaceae	Opuloideae	Emei Mountain, Sichuan, China	HUTB,J292	J292	SRR38316922	b
Ingroup	Viburnum chinshanense	Dipsacales	Adoxaceae	Opuloideae	Xi'an, Shanxi, China	HUTB,J313	J313	SRR38316923	b
Ingroup	Viburnum burejaeticum	Dipsacales	Adoxaceae	Opuloideae	Jilin,Jilin,China	HUTB,J208	J208	SRR38316924	b
Ingroup	Viburnum brachybotryum	Dipsacales	Adoxaceae	Opuloideae	Zhangjiajie,Hunan,China	HUTB,J207	J207	SRR38316925	b
Ingroup	Valerianella dentata	Dipsacales	Caprifoliaceae	Valerianoideae	Smyrna,Tennessee, United States	HUTB,E217	E217	SRR13705782	a
Ingroup	Centranthus ruber	Dipsacales	Caprifoliaceae	Valerianoideae	San Francisco,California,United States	HUTB,E220	E220	SRR13705784	a
Ingroup	Valeriana urticifolia	Dipsacales	Caprifoliaceae	Valerianoideae	Vera Cruz, Mexico	HUTB,E219	E219	SRR13705785	a
Ingroup	Valeriana microphylla	Dipsacales	Caprifoliaceae	Valerianoideae	NA	NA	1	SRR14294420	a
Ingroup	Nardostachys jatamansi	Dipsacales	Caprifoliaceae	Valerianoideae	NA	NA	1	SRR14294449	a
Ingroup	Valeriana tangutica	Dipsacales	Caprifoliaceae	Valerianoideae	Chongqing, China	HUTB,J262	J262	SRR38316926	b
Ingroup	Valeriana officinalis	Dipsacales	Caprifoliaceae	Valerianoideae	Ili,Xinjiang,China	HUTB,J072	J072	SRR38316927	b
Ingroup	Valeriana jatamansi	Dipsacales	Caprifoliaceae	Valerianoideae	Chongqing, China	HUTB,J266	J266	SRR38316928	b
Ingroup	Patrinia scabra	Dipsacales	Caprifoliaceae	Valerianoideae	Chongqing, China	HUTB,J269	J269	SRR38316936	b
Ingroup	Zabelia triflora	Dipsacales	Caprifoliaceae	Zabelioideae	Bangalore, India	HUTB,E276	E276	SRR13705773	a
Ingroup	Zabelia integrifolia	Dipsacales	Caprifoliaceae	Zabelioideae	Fukuoka, Kyushu, Japan	HUTB,E15	E15	SRR13705777	a
Ingroup	Zabelia dielsii	Dipsacales	Caprifoliaceae	Zabelioideae	Jishan, Shanxi, China	HUTB,L203	L203	SRR13705778	a
Outgroup	Columellia oblonga	Bruniales	Columelliaceae	NA
Outgroup	Daucus carota	Apiales	Apiaceae	Apioideae
Outgroup	Escallonia rubra	Escalloniales	Escalloniaceae	Escallonioideae
Outgroup	Helianthus annuus	Asterales	Asteraceae	Asteroideae
Outgroup	Ilex hylonoma	Aquifoliales	Aquifoliaceae	NA
Outgroup	Panax stipuleanatus	Apiales	Araliaceae	Aralioideae
Outgroup	Polyosma cambodiana	Escalloniales	Escalloniaceae	Polyosmoideae
Outgroup	Quintinia verdonii	Paracryphiales	Paracryphiaceae	NA
Note: In the Source column, “a” indicates publicly available sequencing data retrieved from the NCBI Sequence Read Archive (SRA), and “b” indicates newly generated sequencing data from this study.
