## Supplementary material for "Nuclear phylogenomics illuminates deep lineage divergence and complex evolutionary histories in Dipsacales": Table S2.xlsx

### Sheet: Sheet1
Table S2. Publicly available transcriptome and genome datasets used to construct Dipsacales-specific nuclear reference locus sets
Dataset	Sample	Accession number	Subfamily/Order
Transcriptomes	Abelia chinensis	SRR14320411	Linnaeoideae
Transcriptomes	Adoxa moschatellina	SRR14320410	Adoxoideae
Transcriptomes	Columellia oblonga	SRR11947069	Bruniales
Transcriptomes	Diervilla sessilifolia	SRR14320402	Diervilloideae
Transcriptomes	Dipelta floribunda	SRR14320401	Linnaeoideae
Transcriptomes	Dipsacus asperoides	SRR14320400	Dipsacoideae
Transcriptomes	Escallonia rubra	SRR12034796	Escalloniales
Transcriptomes	Heptacodium miconioides	SRR14320395	Caprifolioideae
Transcriptomes	Kolkwitzia amabilis	SRR14320399	Linnaeoideae
Transcriptomes	Leycesteria formosa	SRR14320398	Caprifolioideae
Transcriptomes	Linnaea borealis	SRR14320397	Linnaeoideae
Transcriptomes	Lonicera caerulea	SRR6655863	Caprifolioideae
Transcriptomes	Lonicera confusa	SRR6024635	Caprifolioideae
Transcriptomes	Lonicera maackii	SRR14320396	Caprifolioideae
Transcriptomes	Lonicera macranthoides	SRR28087390	Caprifolioideae
Transcriptomes	Lonicera tatarica morrowii	SRR6434977	Caprifolioideae
Transcriptomes	Polyosma cambodiana	SRR12009668	Escalloniales
Transcriptomes	Quintinia verdonii	SRR12007197	Paracryphiales
Transcriptomes	Sambucus williamsii	SRR14320409	Adoxoideae
Transcriptomes	Triosteum pinnatifidum	SRR14320407	Caprifolioideae
Transcriptomes	Valeriana officinalis	SRR14320406	Valerianoideae
Transcriptomes	Viburnum opulus sargentii	SRR14320405	Opuloideae
Transcriptomes	Weigela florida	SRR14320404	Diervilloideae
Transcriptomes	Zabelia dielsii	SRR14320403	Zabelioideae
Transcriptomes	Dipsacus asper	ERR2040700	Dipsacoideae
Transcriptomes	Lonicera japonica	ERR2040699	Caprifolioideae
Transcriptomes	Sambucus canadensis	ERR2040698	Adoxoideae
Transcriptomes	Valeriana officinalis	ERR2040701	Valerianoideae
Transcriptomes	Viburnum odoratissimum	ERR2040696	Opuloideae
Genomes	Daucus carota	PRJNA268187	Apiales
Genomes	Helianthus annuus	PRJNA345532	Asterales
Genomes	Ilex hylonoma	PRJNA1062580	Aquifoliales
Genomes	Lonicera japonica	GWHAAZE00000000	Caprifolioideae
Genomes	Panax stipuleanatus	PRJNA752920	Apiales
Genomes	Triplostegia glandulifera	PRJCA019252	Dipsacoideae
