## Supplementary material for "Nuclear phylogenomics illuminates deep lineage divergence and complex evolutionary histories in Dipsacales": Table S3.xlsx

### Sheet: Sheet1
Table S3. Summary statistics of the two nuclear phylogenomic datasets
Dataset	Taxa	Loci	Whole-matrix statistics
			Total alignment length (bp)	PIS(%)	Missing characters (%)
Dataset 1	97	3023	6234204	2,370,130 (38.02)	54.62
Dataset 2	10	678	1058885	147,665 (13.95)	22.37
Notes. PIS denotes parsimony-informative sites. Missing data include gaps, unknown characters, and completely absent taxon–locus combinations.
