## Supplementary material for "Nuclear phylogenomics illuminates deep lineage divergence and complex evolutionary histories in Dipsacales": Table S4.xlsx

### Sheet: sheet1
Table S4. Ranking of candidate taxon combinations for Dataset 2
rank	shared count	mean missing rate	total effective bp	Adoxoideae	Caprifolioideae	Diervilloideae	Dipsacoideae	Linnaeoideae	Morinoideae	Opuloideae	Outgroup	Valerianoideae	Zabelioideae
1	678	0.0001	8219940	Sambucus javanica	Symphoricarpos sinensis	Weigela floribunda	Triplostegia glandulifera	Abelia uniflora	Morina kokonorica	Viburnum dilatatum	Polyosma cambodiana	Patrinia scabra	Zabelia dielsii
2	678	0.000102	8264166	Sambucus javanica	Symphoricarpos sinensis	Weigela florida	Triplostegia glandulifera	Abelia uniflora	Morina kokonorica	Viburnum dilatatum	Polyosma cambodiana	Patrinia scabra	Zabelia dielsii
3	675	0.000103	8142691	Sambucus javanica	Symphoricarpos sinensis	Weigela floribunda	Triplostegia glandulifera	Abelia uniflora	Morina kokonorica	Viburnum setigerum	Polyosma cambodiana	Patrinia scabra	Zabelia dielsii
4	675	0.000106	8188029	Sambucus javanica	Symphoricarpos sinensis	Weigela florida	Triplostegia glandulifera	Abelia uniflora	Morina kokonorica	Viburnum setigerum	Polyosma cambodiana	Patrinia scabra	Zabelia dielsii
5	674	9.9e-05	8180352	Sambucus javanica	Leycesteria formosa	Weigela floribunda	Triplostegia glandulifera	Abelia uniflora	Morina kokonorica	Viburnum dilatatum	Polyosma cambodiana	Patrinia scabra	Zabelia dielsii
6	674	0.000101	8224345	Sambucus javanica	Leycesteria formosa	Weigela florida	Triplostegia glandulifera	Abelia uniflora	Morina kokonorica	Viburnum dilatatum	Polyosma cambodiana	Patrinia scabra	Zabelia dielsii
7	674	0.000103	8193204	Sambucus javanica	Lonicera japonica	Weigela floribunda	Triplostegia glandulifera	Abelia uniflora	Morina kokonorica	Viburnum dilatatum	Polyosma cambodiana	Patrinia scabra	Zabelia dielsii
8	673	0.000102	8099326	Sambucus javanica	Symphoricarpos sinensis	Weigela floribunda	Triplostegia glandulifera	Abelia uniflora	Morina kokonorica	Viburnum nervosum	Polyosma cambodiana	Patrinia scabra	Zabelia dielsii
9	673	0.000104	8229661	Sambucus javanica	Lonicera japonica	Weigela florida	Triplostegia glandulifera	Abelia uniflora	Morina kokonorica	Viburnum dilatatum	Polyosma cambodiana	Patrinia scabra	Zabelia dielsii
10	672	0.000102	8105980	Sambucus javanica	Leycesteria formosa	Weigela floribunda	Triplostegia glandulifera	Abelia uniflora	Morina kokonorica	Viburnum setigerum	Polyosma cambodiana	Patrinia scabra	Zabelia dielsii
11	672	0.000104	8139304	Sambucus javanica	Symphoricarpos sinensis	Weigela florida	Triplostegia glandulifera	Abelia uniflora	Morina kokonorica	Viburnum nervosum	Polyosma cambodiana	Patrinia scabra	Zabelia dielsii
12	672	0.000104	8151118	Sambucus javanica	Leycesteria formosa	Weigela florida	Triplostegia glandulifera	Abelia uniflora	Morina kokonorica	Viburnum setigerum	Polyosma cambodiana	Patrinia scabra	Zabelia dielsii
13	670	0.000101	8070858	Sambucus javanica	Leycesteria formosa	Weigela floribunda	Triplostegia glandulifera	Abelia uniflora	Morina kokonorica	Viburnum nervosum	Polyosma cambodiana	Patrinia scabra	Zabelia dielsii
14	670	0.000107	8111745	Sambucus javanica	Lonicera japonica	Weigela floribunda	Triplostegia glandulifera	Abelia uniflora	Morina kokonorica	Viburnum setigerum	Polyosma cambodiana	Patrinia scabra	Zabelia dielsii
15	669	0.000103	8110603	Sambucus javanica	Leycesteria formosa	Weigela florida	Triplostegia glandulifera	Abelia uniflora	Morina kokonorica	Viburnum nervosum	Polyosma cambodiana	Patrinia scabra	Zabelia dielsii
16	669	0.000103	8007980	Sambucus javanica	Symphoricarpos sinensis	Weigela floribunda	Triplostegia glandulifera	Abelia uniflora	Morina kokonorica	Viburnum cinnamomifolium	Polyosma cambodiana	Patrinia scabra	Zabelia dielsii
17	669	0.000105	8054781	Sambucus javanica	Symphoricarpos sinensis	Weigela florida	Triplostegia glandulifera	Abelia uniflora	Morina kokonorica	Viburnum cinnamomifolium	Polyosma cambodiana	Patrinia scabra	Zabelia dielsii
18	669	0.000109	8149080	Sambucus javanica	Lonicera japonica	Weigela florida	Triplostegia glandulifera	Abelia uniflora	Morina kokonorica	Viburnum setigerum	Polyosma cambodiana	Patrinia scabra	Zabelia dielsii
19	667	0.0001	8105619	Sambucus javanica	Lonicera confusa	Weigela floribunda	Triplostegia glandulifera	Abelia uniflora	Morina kokonorica	Viburnum dilatatum	Polyosma cambodiana	Patrinia scabra	Zabelia dielsii
20	666	0.000102	8140793	Sambucus javanica	Lonicera confusa	Weigela florida	Triplostegia glandulifera	Abelia uniflora	Morina kokonorica	Viburnum dilatatum	Polyosma cambodiana	Patrinia scabra	Zabelia dielsii
21	666	0.000106	8052700	Sambucus javanica	Lonicera japonica	Weigela floribunda	Triplostegia glandulifera	Abelia uniflora	Morina kokonorica	Viburnum nervosum	Polyosma cambodiana	Patrinia scabra	Zabelia dielsii
22	665	0.0001	8073590	Sambucus javanica	Lonicera hypoglauca	Weigela floribunda	Triplostegia glandulifera	Abelia uniflora	Morina kokonorica	Viburnum dilatatum	Polyosma cambodiana	Patrinia scabra	Zabelia dielsii
23	665	0.000101	8170398	Sambucus javanica	Symphoricarpos sinensis	Weigela floribunda	Triplostegia glandulifera	Abelia uniflora	Morina kokonorica	Viburnum dilatatum	Polyosma cambodiana	Valeriana officinalis	Zabelia dielsii
24	665	0.000101	7967633	Sambucus javanica	Leycesteria formosa	Weigela floribunda	Triplostegia glandulifera	Abelia uniflora	Morina kokonorica	Viburnum cinnamomifolium	Polyosma cambodiana	Patrinia scabra	Zabelia dielsii
25	665	0.000103	8213060	Sambucus javanica	Symphoricarpos sinensis	Weigela florida	Triplostegia glandulifera	Abelia uniflora	Morina kokonorica	Viburnum dilatatum	Polyosma cambodiana	Valeriana officinalis	Zabelia dielsii
26	665	0.000104	8014201	Sambucus javanica	Leycesteria formosa	Weigela florida	Triplostegia glandulifera	Abelia uniflora	Morina kokonorica	Viburnum cinnamomifolium	Polyosma cambodiana	Patrinia scabra	Zabelia dielsii
27	664	0.000101	8111103	Sambucus javanica	Symphoricarpos sinensis	Weigela floribunda	Triplostegia glandulifera	Abelia uniflora	Morina kokonorica	Viburnum dilatatum	Ilex hylonoma	Patrinia scabra	Zabelia dielsii
28	664	0.000102	8108874	Sambucus javanica	Lonicera hypoglauca	Weigela florida	Triplostegia glandulifera	Abelia uniflora	Morina kokonorica	Viburnum dilatatum	Polyosma cambodiana	Patrinia scabra	Zabelia dielsii
29	664	0.000103	8155046	Sambucus javanica	Symphoricarpos sinensis	Weigela florida	Triplostegia glandulifera	Abelia uniflora	Morina kokonorica	Viburnum dilatatum	Ilex hylonoma	Patrinia scabra	Zabelia dielsii
30	664	0.000104	8028134	Sambucus javanica	Lonicera confusa	Weigela floribunda	Triplostegia glandulifera	Abelia uniflora	Morina kokonorica	Viburnum setigerum	Polyosma cambodiana	Patrinia scabra	Zabelia dielsii
31	664	0.000105	7978290	Sambucus javanica	Lonicera japonica	Weigela floribunda	Triplostegia glandulifera	Abelia uniflora	Morina kokonorica	Viburnum cinnamomifolium	Polyosma cambodiana	Patrinia scabra	Zabelia dielsii
32	664	0.000108	8084957	Sambucus javanica	Lonicera japonica	Weigela florida	Triplostegia glandulifera	Abelia uniflora	Morina kokonorica	Viburnum nervosum	Polyosma cambodiana	Patrinia scabra	Zabelia dielsii
33	663	0.000104	8008242	Sambucus javanica	Lonicera hypoglauca	Weigela floribunda	Triplostegia glandulifera	Abelia uniflora	Morina kokonorica	Viburnum setigerum	Polyosma cambodiana	Patrinia scabra	Zabelia dielsii
34	663	0.000106	8064267	Sambucus javanica	Lonicera confusa	Weigela florida	Triplostegia glandulifera	Abelia uniflora	Morina kokonorica	Viburnum setigerum	Polyosma cambodiana	Patrinia scabra	Zabelia dielsii
35	663	0.000108	8017520	Sambucus javanica	Lonicera japonica	Weigela florida	Triplostegia glandulifera	Abelia uniflora	Morina kokonorica	Viburnum cinnamomifolium	Polyosma cambodiana	Patrinia scabra	Zabelia dielsii
36	662	0.000102	7978539	Sambucus javanica	Lonicera confusa	Weigela floribunda	Triplostegia glandulifera	Abelia uniflora	Morina kokonorica	Viburnum nervosum	Polyosma cambodiana	Patrinia scabra	Zabelia dielsii
37	662	0.000103	8092484	Sambucus javanica	Symphoricarpos sinensis	Weigela floribunda	Triplostegia glandulifera	Abelia uniflora	Morina kokonorica	Viburnum setigerum	Polyosma cambodiana	Valeriana officinalis	Zabelia dielsii
38	662	0.000105	8136192	Sambucus javanica	Symphoricarpos sinensis	Weigela florida	Triplostegia glandulifera	Abelia uniflora	Morina kokonorica	Viburnum setigerum	Polyosma cambodiana	Valeriana officinalis	Zabelia dielsii
39	662	0.000106	8070837	Sambucus javanica	Symphoricarpos sinensis	Weigela floribunda	Triplostegia glandulifera	Abelia uniflora	Morina kokonorica	Viburnum dilatatum	Polyosma cambodiana	Valeriana jatamansi	Zabelia dielsii
40	662	0.000107	8044767	Sambucus javanica	Lonicera hypoglauca	Weigela florida	Triplostegia glandulifera	Abelia uniflora	Morina kokonorica	Viburnum setigerum	Polyosma cambodiana	Patrinia scabra	Zabelia dielsii
41	662	0.000108	8113811	Sambucus javanica	Symphoricarpos sinensis	Weigela florida	Triplostegia glandulifera	Abelia uniflora	Morina kokonorica	Viburnum dilatatum	Polyosma cambodiana	Valeriana jatamansi	Zabelia dielsii
42	661	9.9e-05	8130867	Sambucus javanica	Leycesteria formosa	Weigela floribunda	Triplostegia glandulifera	Abelia uniflora	Morina kokonorica	Viburnum dilatatum	Polyosma cambodiana	Valeriana officinalis	Zabelia dielsii
43	661	0.000101	8173296	Sambucus javanica	Leycesteria formosa	Weigela florida	Triplostegia glandulifera	Abelia uniflora	Morina kokonorica	Viburnum dilatatum	Polyosma cambodiana	Valeriana officinalis	Zabelia dielsii
44	661	0.000104	8091312	Sambucus javanica	Lonicera japonica	Weigela floribunda	Triplostegia glandulifera	Abelia uniflora	Morina kokonorica	Viburnum dilatatum	Ilex hylonoma	Patrinia scabra	Zabelia dielsii
45	660	0.000103	8137422	Sambucus javanica	Lonicera japonica	Weigela floribunda	Triplostegia glandulifera	Abelia uniflora	Morina kokonorica	Viburnum dilatatum	Polyosma cambodiana	Valeriana officinalis	Zabelia dielsii
46	660	0.000104	8031467	Sambucus javanica	Symphoricarpos sinensis	Weigela floribunda	Triplostegia glandulifera	Abelia uniflora	Morina kokonorica	Viburnum setigerum	Ilex hylonoma	Patrinia scabra	Zabelia dielsii
47	660	0.000104	8009609	Sambucus javanica	Lonicera confusa	Weigela florida	Triplostegia glandulifera	Abelia uniflora	Morina kokonorica	Viburnum nervosum	Polyosma cambodiana	Patrinia scabra	Zabelia dielsii
48	660	0.000106	8127039	Sambucus javanica	Lonicera japonica	Weigela florida	Triplostegia glandulifera	Abelia uniflora	Morina kokonorica	Viburnum dilatatum	Ilex hylonoma	Patrinia scabra	Zabelia dielsii
49	660	0.000107	8076534	Sambucus javanica	Symphoricarpos sinensis	Weigela florida	Triplostegia glandulifera	Abelia uniflora	Morina kokonorica	Viburnum setigerum	Ilex hylonoma	Patrinia scabra	Zabelia dielsii
50	659	0.0001	8059876	Sambucus javanica	Leycesteria formosa	Weigela floribunda	Triplostegia glandulifera	Abelia uniflora	Morina kokonorica	Viburnum dilatatum	Ilex hylonoma	Patrinia scabra	Zabelia dielsii
51	659	0.000101	8042131	Sambucus javanica	Symphoricarpos sinensis	Weigela floribunda	Triplostegia glandulifera	Abelia uniflora	Morina kokonorica	Viburnum nervosum	Polyosma cambodiana	Valeriana officinalis	Zabelia dielsii
52	659	0.000101	8055830	Sambucus javanica	Leycesteria formosa	Weigela floribunda	Triplostegia glandulifera	Abelia uniflora	Morina kokonorica	Viburnum setigerum	Polyosma cambodiana	Valeriana officinalis	Zabelia dielsii
53	659	0.000102	8103226	Sambucus javanica	Leycesteria formosa	Weigela florida	Triplostegia glandulifera	Abelia uniflora	Morina kokonorica	Viburnum dilatatum	Ilex hylonoma	Patrinia scabra	Zabelia dielsii
54	659	0.000102	7898144	Sambucus javanica	Lonicera confusa	Weigela floribunda	Triplostegia glandulifera	Abelia uniflora	Morina kokonorica	Viburnum cinnamomifolium	Polyosma cambodiana	Patrinia scabra	Zabelia dielsii
55	659	0.000104	8099338	Sambucus javanica	Leycesteria formosa	Weigela florida	Triplostegia glandulifera	Abelia uniflora	Morina kokonorica	Viburnum setigerum	Polyosma cambodiana	Valeriana officinalis	Zabelia dielsii
56	659	0.000105	8172201	Sambucus javanica	Lonicera japonica	Weigela florida	Triplostegia glandulifera	Abelia uniflora	Morina kokonorica	Viburnum dilatatum	Polyosma cambodiana	Valeriana officinalis	Zabelia dielsii
57	659	0.000109	7996210	Sambucus javanica	Symphoricarpos sinensis	Weigela floribunda	Triplostegia glandulifera	Abelia uniflora	Morina kokonorica	Viburnum setigerum	Polyosma cambodiana	Valeriana jatamansi	Zabelia dielsii
58	659	0.000112	8040296	Sambucus javanica	Symphoricarpos sinensis	Weigela florida	Triplostegia glandulifera	Abelia uniflora	Morina kokonorica	Viburnum setigerum	Polyosma cambodiana	Valeriana jatamansi	Zabelia dielsii
59	658	0.000103	8080895	Sambucus javanica	Symphoricarpos sinensis	Weigela florida	Triplostegia glandulifera	Abelia uniflora	Morina kokonorica	Viburnum nervosum	Polyosma cambodiana	Valeriana officinalis	Zabelia dielsii
60	658	0.000103	7938329	Sambucus javanica	Lonicera hypoglauca	Weigela floribunda	Triplostegia glandulifera	Abelia uniflora	Morina kokonorica	Viburnum nervosum	Polyosma cambodiana	Patrinia scabra	Zabelia dielsii
61	658	0.000104	7925559	Sambucus javanica	Symphoricarpos sinensis	Weigela floribunda	Triplostegia glandulifera	Abelia uniflora	Morina kokonorica	Viburnum cinnamomifolium	Ilex hylonoma	Patrinia scabra	Zabelia dielsii
62	658	0.000105	8031020	Sambucus javanica	Leycesteria formosa	Weigela floribunda	Triplostegia glandulifera	Abelia uniflora	Morina kokonorica	Viburnum dilatatum	Polyosma cambodiana	Valeriana jatamansi	Zabelia dielsii
63	658	0.000105	7936187	Sambucus javanica	Lonicera confusa	Weigela florida	Triplostegia glandulifera	Abelia uniflora	Morina kokonorica	Viburnum cinnamomifolium	Polyosma cambodiana	Patrinia scabra	Zabelia dielsii
64	658	0.000107	8073761	Sambucus javanica	Leycesteria formosa	Weigela florida	Triplostegia glandulifera	Abelia uniflora	Morina kokonorica	Viburnum dilatatum	Polyosma cambodiana	Valeriana jatamansi	Zabelia dielsii
65	658	0.000107	7972833	Sambucus javanica	Symphoricarpos sinensis	Weigela florida	Triplostegia glandulifera	Abelia uniflora	Morina kokonorica	Viburnum cinnamomifolium	Ilex hylonoma	Patrinia scabra	Zabelia dielsii
66	658	0.000109	8041562	Sambucus javanica	Lonicera japonica	Weigela floribunda	Triplostegia glandulifera	Abelia uniflora	Morina kokonorica	Viburnum dilatatum	Polyosma cambodiana	Valeriana jatamansi	Zabelia dielsii
67	657	0.000109	7952451	Sambucus javanica	Symphoricarpos sinensis	Weigela floribunda	Triplostegia glandulifera	Abelia uniflora	Morina kokonorica	Viburnum nervosum	Polyosma cambodiana	Valeriana jatamansi	Zabelia dielsii
68	657	0.000111	8076734	Sambucus javanica	Lonicera japonica	Weigela florida	Triplostegia glandulifera	Abelia uniflora	Morina kokonorica	Viburnum dilatatum	Polyosma cambodiana	Valeriana jatamansi	Zabelia dielsii
69	656	0.0001	8013963	Sambucus javanica	Leycesteria formosa	Weigela floribunda	Triplostegia glandulifera	Abelia uniflora	Morina kokonorica	Viburnum nervosum	Polyosma cambodiana	Valeriana officinalis	Zabelia dielsii
70	656	0.000101	8016951	Sambucus javanica	Lonicera confusa	Weigela floribunda	Triplostegia glandulifera	Abelia uniflora	Morina kokonorica	Viburnum dilatatum	Ilex hylonoma	Patrinia scabra	Zabelia dielsii
71	656	0.000102	7861856	Sambucus javanica	Lonicera hypoglauca	Weigela floribunda	Triplostegia glandulifera	Abelia uniflora	Morina kokonorica	Viburnum cinnamomifolium	Polyosma cambodiana	Patrinia scabra	Zabelia dielsii
72	656	0.000102	7974704	Sambucus javanica	Symphoricarpos sinensis	Weigela floribunda	Triplostegia glandulifera	Abelia uniflora	Morina kokonorica	Viburnum nervosum	Ilex hylonoma	Patrinia scabra	Zabelia dielsii
73	656	0.000103	7983120	Sambucus javanica	Leycesteria formosa	Weigela floribunda	Triplostegia glandulifera	Abelia uniflora	Morina kokonorica	Viburnum setigerum	Ilex hylonoma	Patrinia scabra	Zabelia dielsii
74	656	0.000105	7969428	Sambucus javanica	Lonicera hypoglauca	Weigela florida	Triplostegia glandulifera	Abelia uniflora	Morina kokonorica	Viburnum nervosum	Polyosma cambodiana	Patrinia scabra	Zabelia dielsii
75	656	0.000105	8027627	Sambucus javanica	Leycesteria formosa	Weigela florida	Triplostegia glandulifera	Abelia uniflora	Morina kokonorica	Viburnum setigerum	Ilex hylonoma	Patrinia scabra	Zabelia dielsii
76	656	0.000106	8055622	Sambucus javanica	Lonicera japonica	Weigela floribunda	Triplostegia glandulifera	Abelia uniflora	Morina kokonorica	Viburnum setigerum	Polyosma cambodiana	Valeriana officinalis	Zabelia dielsii
77	656	0.000108	7959258	Sambucus javanica	Leycesteria formosa	Weigela floribunda	Triplostegia glandulifera	Abelia uniflora	Morina kokonorica	Viburnum setigerum	Polyosma cambodiana	Valeriana jatamansi	Zabelia dielsii
78	656	0.000108	8007406	Sambucus javanica	Lonicera japonica	Weigela floribunda	Triplostegia glandulifera	Abelia uniflora	Morina kokonorica	Viburnum setigerum	Ilex hylonoma	Patrinia scabra	Zabelia dielsii
79	656	0.00011	7991320	Sambucus javanica	Symphoricarpos sinensis	Weigela florida	Triplostegia glandulifera	Abelia uniflora	Morina kokonorica	Viburnum nervosum	Polyosma cambodiana	Valeriana jatamansi	Zabelia dielsii
80	656	0.00011	8003144	Sambucus javanica	Leycesteria formosa	Weigela florida	Triplostegia glandulifera	Abelia uniflora	Morina kokonorica	Viburnum setigerum	Polyosma cambodiana	Valeriana jatamansi	Zabelia dielsii
81	655	0.000102	8052494	Sambucus javanica	Leycesteria formosa	Weigela florida	Triplostegia glandulifera	Abelia uniflora	Morina kokonorica	Viburnum nervosum	Polyosma cambodiana	Valeriana officinalis	Zabelia dielsii
82	655	0.000104	8014782	Sambucus javanica	Symphoricarpos sinensis	Weigela florida	Triplostegia glandulifera	Abelia uniflora	Morina kokonorica	Viburnum nervosum	Ilex hylonoma	Patrinia scabra	Zabelia dielsii
83	655	0.000104	8051770	Sambucus javanica	Lonicera confusa	Weigela florida	Triplostegia glandulifera	Abelia uniflora	Morina kokonorica	Viburnum dilatatum	Ilex hylonoma	Patrinia scabra	Zabelia dielsii
84	655	0.000104	7899928	Sambucus javanica	Lonicera hypoglauca	Weigela florida	Triplostegia glandulifera	Abelia uniflora	Morina kokonorica	Viburnum cinnamomifolium	Polyosma cambodiana	Patrinia scabra	Zabelia dielsii
85	655	0.000105	7856437	Sambucus javanica	Symphoricarpos sinensis	Weigela floribunda	Scabiosa austroaltaica	Abelia uniflora	Morina kokonorica	Viburnum dilatatum	Polyosma cambodiana	Patrinia scabra	Zabelia dielsii
86	655	0.000107	7900261	Sambucus javanica	Symphoricarpos sinensis	Weigela florida	Scabiosa austroaltaica	Abelia uniflora	Morina kokonorica	Viburnum dilatatum	Polyosma cambodiana	Patrinia scabra	Zabelia dielsii
87	655	0.000109	8091213	Sambucus javanica	Lonicera japonica	Weigela florida	Triplostegia glandulifera	Abelia uniflora	Morina kokonorica	Viburnum setigerum	Polyosma cambodiana	Valeriana officinalis	Zabelia dielsii
88	655	0.000111	8044023	Sambucus javanica	Lonicera japonica	Weigela florida	Triplostegia glandulifera	Abelia uniflora	Morina kokonorica	Viburnum setigerum	Ilex hylonoma	Patrinia scabra	Zabelia dielsii
89	654	0.000102	7983422	Sambucus javanica	Lonicera hypoglauca	Weigela floribunda	Triplostegia glandulifera	Abelia uniflora	Morina kokonorica	Viburnum dilatatum	Ilex hylonoma	Patrinia scabra	Zabelia dielsii
90	654	0.000103	7935089	Sambucus javanica	Symphoricarpos sinensis	Weigela floribunda	Triplostegia glandulifera	Abelia uniflora	Morina kokonorica	Viburnum cinnamomifolium	Polyosma cambodiana	Valeriana officinalis	Zabelia dielsii
91	654	0.000106	7980815	Sambucus javanica	Symphoricarpos sinensis	Weigela florida	Triplostegia glandulifera	Abelia uniflora	Morina kokonorica	Viburnum cinnamomifolium	Polyosma cambodiana	Valeriana officinalis	Zabelia dielsii
92	654	0.000108	7923522	Sambucus javanica	Leycesteria formosa	Weigela floribunda	Triplostegia glandulifera	Abelia uniflora	Morina kokonorica	Viburnum nervosum	Polyosma cambodiana	Valeriana jatamansi	Zabelia dielsii
93	654	0.000108	7902446	Sambucus javanica	Lonicera japonica	Weigela floribunda	Triplostegia glandulifera	Abelia uniflora	Morina kokonorica	Viburnum cinnamomifolium	Ilex hylonoma	Patrinia scabra	Zabelia dielsii
94	654	0.00011	7883068	Sambucus javanica	Symphoricarpos sinensis	Weigela floribunda	Triplostegia glandulifera	Abelia uniflora	Morina kokonorica	Viburnum cinnamomifolium	Polyosma cambodiana	Valeriana jatamansi	Zabelia dielsii
95	654	0.000113	7929778	Sambucus javanica	Symphoricarpos sinensis	Weigela florida	Triplostegia glandulifera	Abelia uniflora	Morina kokonorica	Viburnum cinnamomifolium	Polyosma cambodiana	Valeriana jatamansi	Zabelia dielsii
96	654	0.000113	7962629	Sambucus javanica	Lonicera japonica	Weigela floribunda	Triplostegia glandulifera	Abelia uniflora	Morina kokonorica	Viburnum setigerum	Polyosma cambodiana	Valeriana jatamansi	Zabelia dielsii
97	653	0.0001	8050497	Sambucus javanica	Lonicera confusa	Weigela floribunda	Triplostegia glandulifera	Abelia uniflora	Morina kokonorica	Viburnum dilatatum	Polyosma cambodiana	Valeriana officinalis	Zabelia dielsii
98	653	0.000103	7873827	Sambucus javanica	Leycesteria formosa	Weigela floribunda	Triplostegia glandulifera	Abelia uniflora	Morina kokonorica	Viburnum cinnamomifolium	Ilex hylonoma	Patrinia scabra	Zabelia dielsii
99	653	0.000104	8018351	Sambucus javanica	Lonicera hypoglauca	Weigela florida	Triplostegia glandulifera	Abelia uniflora	Morina kokonorica	Viburnum dilatatum	Ilex hylonoma	Patrinia scabra	Zabelia dielsii
100	653	0.000106	7920508	Sambucus javanica	Leycesteria formosa	Weigela florida	Triplostegia glandulifera	Abelia uniflora	Morina kokonorica	Viburnum cinnamomifolium	Ilex hylonoma	Patrinia scabra	Zabelia dielsii
